# Pathogenic Bacteria Remotely Remodel Host Membrane Mechanics via Extracellular Vesicles to subvert Phagosome Maturation and Promote infection

**DOI:** 10.64898/2025.12.17.694930

**Authors:** Debraj Koiri, Lydia Mathew, Ayush Panda, Divit Solanki, Assirbad Behura, Shobhna Kapoor, Mohammed Saleem

**Author notes:** Equal contribution (Lydia Mathew, Ayush Panda).

## Abstract

Bacterial extracellular vesicles (BEVs) are known to enhance infection susceptibility in vivo, yet the mechanistic basis for this remote preconditioning of host cells is unknown. Here, we discover an evolutionarily conserved, lipid-driven physical mechanism by which pathogenic bacterial EVs systemically arrest phagosome maturation in bystander host cells. Using live-cell fluorescence lifetime imaging, *in vitro* reconstitution and micromanipulation, we show that EVs from diverse pathogens - *Mycobacterium tuberculosis*, *Klebsiella pneumoniae*, and *Staphylococcus aureus* - fuse with host plasma, phagosomal, and lysosomal membranes. This fusion increase membrane order and perturbs early phagosomal maturation. Transcriptomic profiling confirms a broad downregulation of phagosome maturation genes while upregulation of lysosomal stress responsive genes. Crucially, in vitro reconstitution shows that EVs, and their purified lipids alone, are sufficient to induce phase separation and increase membrane order, directly inhibiting phago-lysosomal fusion. Our findings establish a paradigm in which pathogens exploit EVs not merely as delivery vehicles, but as tools to remotely rewire host cell membrane mechanics to hijack phagosome maturation and promote infection - a strategy that moves beyond canonical effector-based models of pathogenesis.
