## Supplementary material for "Pathogenic Bacteria Remotely Remodel Host Membrane Mechanics via Extracellular Vesicles to subvert Phagosome Maturation and Promote infection": SI1

### Sheet: Lysosomal lipids
		Only lysosomes
		N1	N2	N3	N4	N5	N6
Fatty Acyls	Eicosanoids	0*	0.197198	0.312096	0*	0*	0*
	Branched fatty acids	4.00024	5.65527	4.63354	3.9028	3.85547	2.75468
	Dicarboxylic acids	0.056943	0.301225*	0.174152*	0.055555	0.056968	0.041644
	Hydroxy fatty acids	0.493612	0.325318	0.265049	0.481587	0.472354	0.292746
	Straight chain fatty acids	0.762316	1.8086	1.28034	0.743746	0.875521	0.531163
	Unsaturated fatty acids	3.01375	3.502	3.17053	2.94034	3.63273	2.11042
	Fatty Alcohols	0.062109	0.112188	0.072722	0.060596	0.062783	0.043963
	Fatty Aldehydes	0	0	0	0	0.027926	0
	N-acyl amino acids	0.587685	0.200108	0.165431	0.239	0.235474	0.136103
	N-acyl ethanolamines	0.342718	0.526802	0.423415	0.334369	0.331635	0.202098
	Fatty Acyl Carnitines	7.72639	5.76755	4.3188	7.53817	7.59242	4.66888
	Fatty acyl CoAs	0	0	0	0	0	0
	Short fatty esters	1.82482	3.6905	2.93082	2.15534	2.2685	1.36126
	Wax monoesters	0.114154	0.126285	0.045364	0.111373	0.136916	0.084661
	Octadecanoids	0.023872	0*	0*	0.023291	0.032224	0.015478
Glycerolipids	Diacylglycerols	0.030082	0.122561	0.464283	0.02935		4.684584*
	Glycosyldiacylglycerols	0.129058	0.257073	0.18452	0.125914	0.129652	0.067319*
	Monoacylglycerols	2.376484*	0.243781	0.19051	0.131077	0.132014	0.059836
	Monoalkylglycerols		0.124969*	0.105259*	2.18751	2.18309	1.27986
	Triacylglycerols	0.015637	0.761017	3.864859*	0.015256	0.017929	0.009929
Glycerophospholipids	Glycerophosphates	11.5942	9.308463*	11.7663	11.3118	11.5723	14.8127
	Glycerophosphocholines	14.1321	4.75598*	8.459175*	13.7878	14.6694	17.3297
	Glycerophosphoethanolamines	31.9766	23.0414	17.52762*	31.1976	30.8753	20.5216*
	Glycerophosphoglycerols	0.291774	0.610391	0.346589	0.284666	0.30463	2.64449
	Glycerophosphoinositols	5.56893	0.277221	6.56388	5.43326	5.01725	3.02182
	Glycerophosphoserines	2.74028	0.519813	0.271037	2.67353	2.79669
	Oxidized glycerophospholipids	0.932057	1.71937	1.6236	0.909351	0.914531	0.516305
Sphingolipids	Ceramides	1.10591	1.5992	1.90559	1.07896	1.03609	0.685602*
	Neutral glycosphingolipids		2.20016	1.60333		0.557393*	1.48643
	Phosphosphingolipids	0.12655*	13.7478	13.6333	0.123467*	0.006933*	12.9442
	Sphingoid bases	5.37814	8.25181	6.57272	5.24713	5.26974	3.398068*
Sterol lipids	Bile acids & derivatives		6.030707*	4.585007*	2.0611	1.944	1.17716
	Steroid conjugates	0.057623	0.706327	0.288205	0.056219	0.056602	0.033246
	Steroids	3.13739	0.944022	0.726115	3.06096	0.757262	1.81745
	Sterols	1.57741	1.13919	1.15746	1.53898	2.0954	1.2163
Polyketides & Prenol lipids	Phenolic lipids	0.116578	0.283773	0.218167	0.113738	0.082836*	0.041397*
	Isoprenoids		0.141913	0.15023			0.008899*

### Sheet: MV lipid classes
	N1	N2	N3	N4	N5	N6					MVs
Classes	Only MVs										N1	N2	N3	N4	N5	N6
Fatty acyls	4.51334	4.22183	3.40738	5.12696	6.96162	9.27652			Glycerophospholipids	Ac1PIM1	29.2585	34.7914	37.6712	7.52794	2.37224	5.81607
Glycerolipids	2.51861	2.5481	0.738856	1.99532	7.55669	6.13606				Ac1PIM2	0.088439	0.12926	0.068024	0*	0.061123	0.448383
Glycerophospholipids	61.1342	58.9295	57.8982	24.1155	26.7914	31.3619				Ac2PIM2	0	0.105587	0.049916	0*	0*	0*
Saccharolipids	31.4128	34.0815	37.676	68.4192	58.6555	52.8106				Ac2PIM3	0.089283	0.056842	0*	0*	0*	0*
Polyketides & Prenols	0.374411	0.164837	0.202728	0.318183	0.03475	0.414975				Cardiolipins	1.52842	7.12584	3.54747	1.36312	1.50074	1.88869
										LPA	0.461984	0.294761	0.338493	0.323987	0.444018	0.576382
										LPE	0.535558	0.327666	0.331247	0.093336	0.138547	0.171759
										LPG	0.558915	0.595525	0.575765
										LPI	3.61797	3.88355	3.39633	6.46388	8.7274	11.3591
										Lyso-PIM1	0.155816	0.108561	0.09628	0*	0*	0*
										PA	5.98453	4.86301	3.92651	3.34069	5.75282	4.69004
										PE	10.1366	3.74718	4.56122	4.54976	6.89969	6.07822
										PG	7.89143	2.2646	2.77932	0.024985	0.034796
										PI	0.733666	0.477683	0.419417	0.427847	0.86002	0.321437
										PIM2	0.081568	0.158082	0.136131	0*	0*	0*
									Saccharolipids	DAT	4.85821	1.3606	1.63724	1.41009	0.287541	0.66284
										Ac2SGL	0.081057	0.753041	0.746339	0.290507	0*	0*
										GPL I	19.4155	27.3444	31.7556	60.6073	52.549	35.2392
										GPL IIa/IV	1.68579	0.476419	0.740769	1.77094	2.72049	6.520887*
										GPL IIb	2.47095	2.44873	1.82512	2.8273	2.23585	4.06469
										GPL IIIa	2.51595	0.94161	0.428631	0.193663	0.191153	4.134452*
										GPL IIIb	0.057388	0.041408	0.052549	0*	0*	0*
										GPL serovar 1	0*	0.076297	0*	0.854005	0.572455	2.0259
										GPL V/VI	0.220835	0.148462	0*	0.465305	0.099	0.162588
										TAT	0.095887	0.490572	0.489796	0*	0*	0*
									Fatty Acyls	alpha MA	0.133658	0.409702	0.059364	0.057433	0*	0*
										fatty acids	0.926596	0.972835	0.850199	0.377671	0.523485	0.75433
										mycolactone	0.055513	0.013287	0.016476	0*	0*	0*
										mycolipodienic acid	0*	0*	0*	0.163163	0.291485	0.449861
										mycosanoic acids	2.81062	2.39285	2.13136	4.5287	6.146655*	8.072334*
										phthienoic acids	0.041788	0.012509	0.010372	0*	0*	0*
										w1-methoxy MA	0.487851	0.420652	0.339617	0*	0*	0*
									Polyketides & Prenols	dideoxy carboxymycobactins	0.042299	0.015841	0.019178	0	0	0
										dideoxy mycobactins	0	0	0	0.020927	0.03475	0
										mannosyl phospho mycoketides	0	0	0	0.297255	0	0.32474
										menaquinone	0	0.078486	0.102997	0.024819	0	0
										monoglycosylated PGL B2	0.201192	0	0	0	0	0
										mycobactins	0	0.019728	0	0	0	0
										PDIM B	0*	0.02335	0.080553	0*	0*	0*
									Glycerolipids	DAG	0.338868	0.39265	0.233108	0.76224	2.10057*	2.61605*
										MAG	0.474807	0.360537	0.370391	0.450293	0.777187	1.007265*
										TAG	1.49442	1.65837	0.135356*	0.422431*	4.678934*	2.25224

### Sheet: Lysosomal lipidome post fusion
		Lysosomal lipidome post MV fusion
		N1	N2	N3	N4	N5	N6
Glycerophospholipids	Ac1PIM1	0	3.67816	15.0191	0.107832	2.18126	8.43868
	Ac2PIM2	0	0.041309	0.12657	0	0	0
	Cardiolipins	0.772812	1.61989	0.582562	0.034849	0.992665	1.37927
	LPA	3.54203	4.81721	0.537311	4.28674	9.20416	5.84108
	LPE	0.280158	0.427234	0.513856	0.401474	0.934415	0.597749
	LPG	0.76145	1.06035	1.52894	0	0	0
	LPI	3.91328	5.33809	7.68431	7.71676	16.8184	10.2179
	Lyso-PIM1	0.125299	0.173373	0.212436	0.270834	0.599377	0
Saccharolipids	Ac2SGL	0.123915	0.637037	0.386672	0.169233	0.384856	0*
	GPL I	2.50501	1.26021	8.43156	0.390801	2.88146	18.23213*
	GPL IIa/IV	0*	0*	0.334052	0.004513	0.909117	8.317616*
	GPL IIb	0.028871	0.331492	0.114838	0.012931	0*	1.37683
	GPL IIIa	0.020587	0.022745	0.365484	0.065743	1.056839*	6.606178*
	GPL IIIb	0.066856	0.025338	0.02883	0*	0*	0*
	GPL serovar 1	0.624783	0.416283	1.41026	0.08202	0.063749	0.530791
	GPL V/VI	0.370441	0*	0.29006	0.229639	0*	0.147163
	TAT	0.177436	0.013847	0*	0.080164	0.021516	0*
	Ac3SGL	0.25091	0.433614	0*	0*	0*	0*
Fatty Acyls	alpha MA	0.09754	0*	0*	0*	0*	0*
	mycolipodienic acid	0	0	0	0.52584	0.588747	0.424286
	mycosanoic acids	2.72464	3.64775	4.37788	7.464067*	16.83248*	10.25684*
	phthienoic acids	0	0	0.033579	0	0	0
	w1-methoxy MA	0	0.560278	0.903612	0*	0*	0*
Polyketides & Prenols	dideoxy mycobactins	0	0	0.717501	0*	0*	0*
	mannosyl phospho mycoketides	0	0	0	1.0743	0	0
	monodeoxy mycobactins	0*	0*	0*	0*	0.433635	0.284976
	mycobactins	0*	0*	0*	0.06815	0	0*
	PDIM B	0*	0.0452566	0.0455451	0*	0*	0*
